# Reconstruction of epithelial transcriptional trajectories reveals heterogeneous progression and early therapy-resistance programs in high-grade serous carcinoma precursors

**DOI:** 10.64898/2026.02.06.704093

**Authors:** Michail Sideris, Eleni Maniati, Tanjina Kader, Sandro Santagata, Ronny Drapkin, Frances Balkwill, Ranjit Manchanda

**Author notes:** Corresponding author **Corresponding author:** Ranjit Manchanda, MD, PhD, Centre for Cancer Screening, Prevention & Early Diagnosis (CCSPED), Wolfson Institute of Population Health, Queen Mary University of London, Charterhouse Square, EC1M 6BQ, London, UK. Equal Contribution (joint first) (Michail Sideris, Eleni Maniati). Equal Contribution (Frances Balkwill, Ranjit Manchanda).

## Abstract

**Background:** Serous-tubal intraepithelial-carcinoma (STIC) is considered the principal precursor of tubo-ovarian high-grade serous-carcinoma (HGSC), yet its biological uniformity, progression risk and potential response to poly(ADP-ribose) polymerase-inhibitors (PARPi) remain poorly defined.

**Methods:** We performed trajectory-based transcriptomic reconstruction of Fallopian-tube epithelial regions spanning normal epithelium, precursor lesions, STIC, and invasive carcinoma using pseudotime inference and publicly available spatial transcriptomic data. Gene expression and pathway dynamics were defined along pseudotime, and interpatient heterogeneity examined at both lesion and patient levels. Transcriptional signatures associated with PARPi-resistance were quantified across STICs, *BRCA*-mutant and *BRCA*-wild type subtypes.

**Results:** Trajectory inference captured a continuous transcriptional progression from normal epithelium to HGSC, with STICs occupying heterogeneous evolutionary positions rather than a single precursor state. Incidental isolated STICs(STICi) spanned early to later pseudotime states and frequently aligned with loss-of-cilium organisation and less advanced epithelial phenotypes. STICs associated with concurrent cancer(STICc) exhibited more advanced malignant progression signatures, including cell-cycle activation, epithelial-to-mesenchymal transition (EMT), interferon signaling, and DNA-repair. Histologically similar lesions occupied divergent pseudotime positions with marked interpatient heterogeneity. PARPi resistance–associated signatures were variably enriched across precursor and precancer-stage lesions, with persistence into invasive disease.

**Conclusions:** STICs are heterogeneous and occupy distinct evolutionary positions along a continuum, highlighting potentially different progression risks from normal epithelium to HGSC. STICi differ from STICc which harbour signatures of more advanced malignant progression. Heterogeneity in PARPi resistance–associated programs in STICs cautions against uniform (non-stratified) use of PARPi-based primary prevention strategies. Future research should explore evolutionary-trajectory informed biomarkers for risk stratification and early interception strategies.

**Translational relevance:** Serous tubal intraepithelial-carcinoma (STIC) represents a precursor of tubo-ovarian high-grade serous carcinoma (HGSC), offering unique translational opportunities for early detection, risk stratification, and prevention. However, its phenotypic uniformity, progression risk and therapeutic drug response are not fully understood. Our study shows that STICs are not a uniform precursor state, but instead occupy a range of evolutionary positions along a continuum from normal epithelium to invasive HGSC. This heterogeneity reflects continuous transcriptional variation rather than discrete precursor categories. We report gene expression dynamics and molecular signature changes across the malignant transformation timeline. We further illustrate that precursor lesions exhibit phenotypic variability that impacts therapeutic drug resistance-associated programs. Our data highlight potential disease biomarkers defined by evolutionary trajectory inference and transcriptional processes associated with drug resistance operating in precursor lesions. These findings may help improve our ability to distinguish clinically significant lesions and inform targeted interception strategies.
