## Supplementary Table 1 for "Reconstruction of epithelial transcriptional trajectories reveals heterogeneous progression and early therapy-resistance programs in high-grade serous carcinoma precursors"

### Sheet: STable1
Supplementary Table1: Terminology related to ROI annotation and sample numbers.
	Group 1			Group 2
	epithelial compartment			epithelial compartment
	n =15 patients/ 121 ROIs			n=19 patients/ 286 ROIs
	Description: specimens that lacked invasive cancer, but precursor lesions identified during risk-reducing salpingo-oophorectomy or opportunistic salpingectomy			Description: specimens with invasive cancer and co-occurring STIC
	ROI type			ROI type
	Kader et al description	Sideris et al terminology	n	Kader et al description	Sideris et al terminology	n
	FT_incidental	nFT_i (normal fallopian tube from patients without HGSC)	29	FT_normal	nFT_c (normal fallopian tube in patients with HGSC)	24
	Fimbriae_incidental	nFim_i (normal fimbriae from patients without HGSC)	26	Fimbriae_normal	nFim_c (normal fimbriae in patients with HGSC)	19
	p53 signature_incidental	p53_i (p53 signature from patients without HGSC)	39	p53 signature	p53_c (p53 signature with presence of HGSC in same patient)	21
	STIC_incidental	STIC_i (isolated STIC)	27	STIC	STIC_c (STIC with presence of HGSC in same patient)	96
				STIL	STIL_c (serous tubal intraepithelial lesions in patients with HGSC )	7
				Invasive cancer	Inv_Cancer (invasive lesions HGSC)	105
				Cancer floating	Cancer_floating (Cancer regions detached from surrounding tissue)	14
