## Supplementary Table 5 for "Reconstruction of epithelial transcriptional trajectories reveals heterogeneous progression and early therapy-resistance programs in high-grade serous carcinoma precursors"

### Sheet: STable5
Supplementary Table 5. Spearman correlation statistics for all Hallmark pathways versus pseudotime. Benjamini-Hochbergh adjusted p-values also included. Filter has been applied to illustrate genes with adjp <= 0.05.
pathway	correlation.rho	pvalue	padj
HALLMARK_EPITHELIAL_MESENCHYMAL_TRANSITION	0.733177	6.03038e-65	3.01519e-63
HALLMARK_E2F_TARGETS	0.683894	1.96536e-53	4.91339e-52
HALLMARK_G2M_CHECKPOINT	0.678754	2.31296e-52	3.85493e-51
HALLMARK_APICAL_JUNCTION	0.663672	2.41488e-49	3.0186e-48
HALLMARK_MYC_TARGETS_V2	0.646231	4.58793e-46	3.82327e-45
HALLMARK_MYC_TARGETS_V1	0.527267	1.96273e-28	1.40195e-27
HALLMARK_ANGIOGENESIS	0.521101	1.06104e-27	6.63151e-27
HALLMARK_UNFOLDED_PROTEIN_RESPONSE	0.5159	4.28781e-27	2.38212e-26
HALLMARK_TGF_BETA_SIGNALING	0.499402	3.0818e-25	1.5409e-24
HALLMARK_UV_RESPONSE_UP	0.491524	2.18928e-24	9.95128e-24
HALLMARK_MITOTIC_SPINDLE	0.488327	4.78202e-24	1.99251e-23
HALLMARK_MTORC1_SIGNALING	0.433212	1.00448e-18	3.86339e-18
HALLMARK_IL6_JAK_STAT3_SIGNALING	0.424993	5.19947e-18	1.85695e-17
HALLMARK_GLYCOLYSIS	0.395571	1.30945e-15	4.36484e-15
HALLMARK_DNA_REPAIR	0.370047	1.03517e-13	3.2349e-13
HALLMARK_HYPOXIA	0.363141	3.16631e-13	9.31268e-13
HALLMARK_PI3K_AKT_MTOR_SIGNALING	0.361215	4.30386e-13	1.19552e-12
HALLMARK_TNFA_SIGNALING_VIA_NFKB	0.342784	7.32912e-12	1.92871e-11
HALLMARK_KRAS_SIGNALING_UP	0.295698	4.58506e-09	1.09168e-08
HALLMARK_INTERFERON_GAMMA_RESPONSE	0.289748	9.56618e-09	2.17413e-08
HALLMARK_APOPTOSIS	0.289098	1.03556e-08	2.25122e-08
HALLMARK_COMPLEMENT	0.273789	6.33306e-08	1.24108e-07
HALLMARK_HEDGEHOG_SIGNALING	0.27367	6.42007e-08	1.24108e-07
HALLMARK_MYOGENESIS	0.273624	6.4536e-08	1.24108e-07
HALLMARK_INFLAMMATORY_RESPONSE	0.270345	9.37563e-08	1.73623e-07
HALLMARK_INTERFERON_ALPHA_RESPONSE	0.25867	3.40512e-07	6.08056e-07
HALLMARK_COAGULATION	0.235519	3.67197e-06	6.11995e-06
HALLMARK_ALLOGRAFT_REJECTION	0.228449	7.24662e-06	1.16881e-05
HALLMARK_NOTCH_SIGNALING	0.210651	3.65342e-05	5.70848e-05
HALLMARK_CHOLESTEROL_HOMEOSTASIS	0.173156	0.000722316	0.00106223
HALLMARK_IL2_STAT5_SIGNALING	0.167322	0.00109314	0.00151826
HALLMARK_UV_RESPONSE_DN	0.160815	0.00170875	0.00230912
HALLMARK_PROTEIN_SECRETION	0.152062	0.00303779	0.00399709
HALLMARK_OXIDATIVE_PHOSPHORYLATION	0.138197	0.00712625	0.00913621
HALLMARK_REACTIVE_OXYGEN_SPECIES_PATHWAY	0.108261	0.0353742	0.0431393
HALLMARK_FATTY_ACID_METABOLISM	-0.112321	0.0290029	0.0362536
HALLMARK_HEME_METABOLISM	-0.172539	0.000755173	0.00107882
HALLMARK_XENOBIOTIC_METABOLISM	-0.182861	0.000352061	0.000533426
HALLMARK_ESTROGEN_RESPONSE_LATE	-0.246956	1.16819e-06	2.01412e-06
HALLMARK_ESTROGEN_RESPONSE_EARLY	-0.323935	1.10419e-10	2.76049e-10
HALLMARK_BILE_ACID_METABOLISM	-0.650633	7.1518e-47	7.1518e-46
HALLMARK_KRAS_SIGNALING_DN	0.074107	0.150431	0.170944
HALLMARK_APICAL_SURFACE	0.0487324	0.344716	0.374691
HALLMARK_WNT_BETA_CATENIN_SIGNALING	0.0273172	0.596495	0.63457
HALLMARK_PANCREAS_BETA_CELLS	0.0175814	0.733318	0.748283
HALLMARK_ADIPOGENESIS	0.00887329	0.863478	0.863478
HALLMARK_ANDROGEN_RESPONSE	-0.0189344	0.713664	0.7434
HALLMARK_PEROXISOME	-0.0700304	0.17424	0.1936
HALLMARK_SPERMATOGENESIS	-0.0885045	0.0857238	0.0996788
HALLMARK_P53_PATHWAY	-0.093713	0.0687647	0.0818628
