## Supplementary Table 6 for "Reconstruction of epithelial transcriptional trajectories reveals heterogeneous progression and early therapy-resistance programs in high-grade serous carcinoma precursors"

### Sheet: STable6
Supplementary Table 6. Gene -set signatures extracted from Tamura et al
gene.names	signature
GLIS3	PARPi_res
NOTCH3	PARPi_res
NPTN	PARPi_res
HCFC1R1	PARPi_res
MAP3K1	PARPi_res
F2R	PARPi_res
MXRA5	PARPi_res
ARL5B	PARPi_res
CHRM3	PARPi_res
CFHR3	PARPi_res
PCDHB9	PARPi_res
TRAM1L1	PARPi_res
CFAP300	PARPi_res
LRIG3	PARPi_res
CENPJ	PARPi_res
KIF5C	PARPi_res
PPFIBP2	PARPi_res
ADORA1	PARPi_res
UBL3	PARPi_res
RAD9A	PARPi_res
KIF26A	PARPi_res
PCGF3	PARPi_res
PDXDC1	PARPi_res
CHRNA5	PARPi_res
TAPT1	PARPi_res
PEG10	PARPi_res
MTUS1	PARPi_res
ZNF75A	PARPi_res
MAF	PARPi_res
CYP1B1	PARPi_res
JAG1	PARPi_res
FKBP7	PARPi_res
CHML	PARPi_res
NPR3	PARPi_res
PDE7B	PARPi_res
RASL12	PARPi_res
RNF212	PARPi_res
FGFRL1	PARPi_res
PKD2	PARPi_res
AIF1L	PARPi_res
NDST1	PARPi_res
CDH18	PARPi_res
NRIP1	PARPi_res
PLCB1	PARPi_res
DTNA	PARPi_res
CDC42BPA	PARPi_res
PDCL	PARPi_res
SEPSECS	PARPi_res
SHB	PARPi_res
SLC25A45	PARPi_res
MYO18A	PARPi_res
SLTM	PARPi_res
ADAMTS15	PARPi_res
SIM1	PARPi_res
MID1	PARPi_res
TGFB2	PARPi_res
S100A10	PARPi_res
ZNF462	PARPi_res
SYNPO	PARPi_res
VPS13C	PARPi_res
ARHGAP24	PARPi_res
FAM111A	PARPi_res
ACSS1	PARPi_res
TMEM130	PARPi_res
WIPF1	PARPi_res
RNF152	PARPi_res
PDE4A	PARPi_res
TMEM246	PARPi_res
CALCOCO2	PARPi_res
GSN	PARPi_res
OXTR	PARPi_res
SH3BP2	PARPi_res
IGFBP5	PARPi_res
S100A6	PARPi_res
CEP112	PARPi_res
PAX6	PARPi_res
B3GALNT1	PARPi_res
CAPN5	PARPi_res
NPDC1	PARPi_res
DHX40	PARPi_res
SDCBP2	PARPi_res
ARL4C	PARPi_res
CHRDL1	PARPi_res
DYNLL2	PARPi_res
GABBR2	PARPi_res
CARD19	PARPi_res
FJX1	PARPi_res
ADAMTS14	PARPi_res
TDRD9	PARPi_res
CPLX1	PARPi_res
TMOD2	PARPi_res
CTSL	PARPi_res
EPHB1	PARPi_res
OXCT1	PARPi_res
DNAJB2	PARPi_res
AK1	PARPi_res
PALMD	PARPi_res
RBPMS	PARPi_res
ALDH3B1	PARPi_res
PHYHIPL	PARPi_res
TLR6	PARPi_res
FBXL16	PARPi_res
PAQR4	PARPi_res
DIRAS2	PARPi_res
GADL1	PARPi_res
INIP	PARPi_res
AOPEP	PARPi_res
GAS1	PARPi_res
UNC93B1	PARPi_res
CCDC30	PARPi_res
SLC52A3	PARPi_res
RGS3	PARPi_res
AMOTL1	PARPi_res
RHBDF1	PARPi_res
TCF7	PARPi_res
FAM193A	PARPi_res
SH3RF2	PARPi_res
WDR31	PARPi_res
AKT3	PARPi_res
VPS13B	PARPi_res
PKMYT1	PARPi_res
TACC3	PARPi_res
CRAMP1	PARPi_res
TRIL	PARPi_res
ATXN7L3	PARPi_res
SLC35E2B	PARPi_res
ASIC3	PARPi_res
NTN1	PARPi_res
NQO1	PARPi_res
TMEM184C	PARPi_res
EGLN3	PARPi_res
TANC1	PARPi_res
SMARCA2	PARPi_res
DYNC1I2	PARPi_res
MLLT11	PARPi_res
RND3	PARPi_res
ULK3	PARPi_res
ARHGAP29	PARPi_res
SPATS2L	PARPi_res
LNPK	PARPi_res
MAP3K20	PARPi_res
ZNF518B	PARPi_res
HIRIP3	PARPi_res
CCDC191	PARPi_res
NSD2	PARPi_res
CBX1	PARPi_res
RNF19A	PARPi_res
MMP15	PARPi_res
DOCK10	PARPi_res
ULBP2	PARPi_res
JRKL	PARPi_res
NFE2L1	PARPi_res
COL1A1	PARPi_res
PRSS23	PARPi_res
CTBP1	PARPi_res
CC2D2A	PARPi_res
SGCB	PARPi_res
HPSE	PARPi_res
NFE2L2	PARPi_res
AGPS	PARPi_res
GALNT1	PARPi_res
CDK5RAP2	PARPi_res
MTMR4	PARPi_res
CNTRL	PARPi_res
MAP2K6	PARPi_res
ABHD10	PARPi_res
SH3PXD2B	PARPi_res
BOD1L1	PARPi_res
INPP5B	PARPi_res
SH3BP4	PARPi_res
CARD6	PARPi_res
UBN1	PARPi_res
NLGN1	PARPi_res
RABGAP1	PARPi_res
SPX	PARPi_res
ZNF551	PARPi_res
CEP126	PARPi_res
TMOD3	PARPi_res
CAST	PARPi_res
MDK	PARPi_res
PRKCA	PARPi_res
TOR4A	PARPi_res
EHD2	PARPi_res
PHF19	PARPi_res
EFEMP2	PARPi_res
SETD7	PARPi_res
RMI2	PARPi_res
TARSL2	PARPi_res
CCDC82	PARPi_res
LMNA	PARPi_res
SEZ6L2	PARPi_res
FAM114A1	PARPi_res
SDC2	PARPi_res
MTSS2	PARPi_res
SPPL2A	PARPi_res
TMX4	PARPi_res
LEO1	PARPi_res
MSI2	PARPi_res
NECTIN3	PARPi_res
AP002956.1	PARPi_res
AFAP1	PARPi_res
UCHL1	PARPi_res
UQCRHL	PARPi_res
PTX3	PARPi_res
TUBA1A	PARPi_res
UQCRH	PARPi_res
DOCK11	PARPi_res
TNS3	PARPi_res
COL9A3	PARPi_res
LAYN	PARPi_res
SOX9	PARPi_res
SYCP2	PARPi_res
TMEM178A	PARPi_res
OPLAH	PARPi_res
WDR90	PARPi_res
MGAT4A	PARPi_res
OBSL1	PARPi_res
METRN	PARPi_res
NR2F2	PARPi_res
PCDHA5	PARPi_res
JMJD8	PARPi_res
RIC8B	PARPi_res
HBEGF	PARPi_res
MAPK6	PARPi_res
CRMP1	PARPi_res
NTRK2	PARPi_res
COL5A2	PARPi_res
FAT3	PARPi_res
FOXS1	PARPi_res
AIFM2	PARPi_res
FGFR1	PARPi_res
EFHD1	PARPi_res
APH1B	PARPi_res
ITPR2	PARPi_res
PDE3A	PARPi_res
KCNMA1	PARPi_res
RASSF8	PARPi_res
SOX11	PARPi_res
SPARC	PARPi_res
FAM173A	PARPi_res
PMF1	PARPi_res
ADAMTS17	PARPi_res
CTNND2	PARPi_res
CASC1	PARPi_res
GABRQ	PARPi_res
SYNM	PARPi_res
CACNA1H	PARPi_res
ANGPT1	PARPi_res
GNG2	PARPi_res
CD276	PARPi_res
FAM222A	PARPi_res
AASDH	PARPi_res
ADAMTS10	PARPi_res
LHX2	PARPi_res
TM7SF3	PARPi_res
PCDH1	PARPi_res
FGFR1OP2	PARPi_res
KRAS	PARPi_res
SEMA6C	PARPi_res
CPNE8	PARPi_res
NUDT10	PARPi_res
KLHL42	PARPi_res
ACCS	PARPi_res
RAB40B	PARPi_res
CLMN	PARPi_res
SESN3	PARPi_res
ENDOD1	PARPi_res
TP53I11	PARPi_res
KLHL29	PARPi_res
SLCO3A1	PARPi_res
KCNH2	PARPi_res
NFIA	PARPi_res
SPTLC3	PARPi_res
TENT5B	PARPi_res
COL23A1	PARPi_res
GUCY1B1	PARPi_res
CLSTN2	PARPi_res
GRIN2A	PARPi_res
PIR	PARPi_res
POLD3	PARPi_res
S100A4	PARPi_res
GALNT17	PARPi_res
VAV3	PARPi_res
IQSEC2	PARPi_res
RSRC1	PARPi_res
ST3GAL1	PARPi_res
SNTB1	PARPi_res
BCL2L11	PARPi_res
LCMT2	PARPi_res
CCP110	PARPi_res
KCNMB3	PARPi_res
AMOT	PARPi_res
PPP1R12B	PARPi_res
CASC4	PARPi_res
ATP5MC3	PARPi_res
UBAC1	PARPi_res
DOK5	PARPi_res
WDR41	PARPi_res
RNF150	PARPi_res
MNS1	PARPi_res
SPATA13	PARPi_res
MEST	PARPi_res
NCS1	PARPi_res
NOS1AP	PARPi_res
H1F0	PARPi_res
S100A2	PARPi_res
LRRCC1	PARPi_res
RIPPLY3	PARPi_res
NCK2	PARPi_res
CRABP2	PARPi_res
SBK1	PARPi_res
RGS12	PARPi_res
SP3	PARPi_res
GREB1	PARPi_res
KIAA1217	PARPi_res
METTL7A	PARPi_res
CX3CL1	PARPi_res
FHDC1	PARPi_res
WNK2	PARPi_res
ADGRG1	PARPi_res
AUTS2	PARPi_res
ADSSL1	PARPi_res
KIAA0232	PARPi_res
CACNG4	PARPi_res
PCSK5	PARPi_res
S1PR3	PARPi_res
TBL1X	PARPi_res
DTX4	PARPi_res
CEMIP	PARPi_res
PLEKHB1	PARPi_res
PDE7A	PARPi_res
IRX5	PARPi_res
RGMA	PARPi_res
S100A3	PARPi_res
TSPOAP1	PARPi_res
DZANK1	PARPi_res
CIR1	PARPi_res
NUAK2	PARPi_res
PRPF18	PARPi_res
FZD8	PARPi_res
PITX1	PARPi_res
RUNX1	PARPi_res
PPFIBP1	PARPi_res
SHISA9	PARPi_res
PLCD1	PARPi_res
LRRC6	PARPi_res
PCDHB14	PARPi_res
FAM43A	PARPi_res
ZFHX3	PARPi_res
PDGFA	PARPi_res
ZC2HC1A	PARPi_res
EPHB2	PARPi_res
ZBTB20	PARPi_res
NINJ1	PARPi_res
OSBPL6	PARPi_res
TSKU	PARPi_res
FAM20C	PARPi_res
FBLN1	PARPi_res
RXRA	PARPi_res
FAT1	PARPi_res
NES	PARPi_res
CAMK2N1	PARPi_res
WDYHV1	PARPi_res
NYNRIN	PARPi_res
ACKR3	PARPi_res
LIX1	PARPi_res
SELENBP1	PARPi_res
NUDT11	PARPi_res
SERPING1	PARPi_res
IQCG	PARPi_res
SLC22A17	PARPi_res
SYT17	PARPi_res
SCD5	PARPi_res
SESTD1	PARPi_res
EMP2	PARPi_res
TACSTD2	PARPi_res
MTDH	PARPi_res
TNNT1	PARPi_res
PCDHB16	PARPi_res
RUNX3	PARPi_res
HS3ST1	PARPi_res
PPP2R2B	PARPi_res
SYT13	PARPi_res
PLEKHA4	Pacli_res
ALDOC	Pacli_res
S100A16	Pacli_res
PNMA8A	Pacli_res
TPD52	Pacli_res
EFNB1	Pacli_res
GPR162	Pacli_res
KRT8	Pacli_res
PDZD2	Pacli_res
PI3	Pacli_res
LEMD1	Pacli_res
SUSD2	Pacli_res
ACTN4	Pacli_res
ZMYND8	Pacli_res
BOC	Pacli_res
AGO2	Pacli_res
NFIA	Pacli_res
AUTS2	Pacli_res
S100A4	Pacli_res
CD24	Pacli_res
EIF3E	Pacli_res
KCNH2	Pacli_res
CACNA2D1	Pacli_res
THSD7A	Pacli_res
BCAT1	Pacli_res
MYLK	Pacli_res
CD82	Pacli_res
IGFBP2	Pacli_res
SAT2	Pacli_res
EXOSC5	Pacli_res
IL17RD	Pacli_res
APIP	Pacli_res
HOXB3	Pacli_res
ETHE1	Pacli_res
ETV1	Pacli_res
IFI27	Pacli_res
SEMA3E	Pacli_res
SOX5	Pacli_res
FRMD4B	Pacli_res
TRPS1	Pacli_res
XPO4	Pacli_res
PAPOLG	Pacli_res
RICTOR	Pacli_res
CA8	Pacli_res
CCDC122	Pacli_res
IFIT1	Pacli_res
NUDT15	Pacli_res
IFI6	Pacli_res
IFI44L	Pacli_res
MX1	Pacli_res
LAMC2	Pacli_res
ADGRL3	Pacli_res
FLNC	Pacli_res
CKAP2	Pacli_res
CCDC18	Pacli_res
ZC3H13	Pacli_res
NFIB	Pacli_res
APOC1	Pacli_res
KIF1B	Pacli_res
TSC22D1	Pacli_res
MED4	Pacli_res
FOXB1	Pacli_res
TUBA4A	Pacli_res
CPNE4	Pacli_res
SCEL	Pacli_res
PROCR	Pacli_res
RAB6B	Pacli_res
LYPLA1	Pacli_res
MAP2K3	Pacli_res
SHPRH	Pacli_res
XRCC1	Pacli_res
KBTBD7	Pacli_res
RAI1	Pacli_res
ZFHX2	Pacli_res
SOX18	Pacli_res
SSPN	Pacli_res
KLK5	Pacli_res
TENM4	Pacli_res
HRCT1	Pacli_res
PREX2	Pacli_res
PDE3B	Pacli_res
A2M	Pacli_res
CALM3	Pacli_res
ME3	Pacli_res
LGR6	Pacli_res
LPAR4	Pacli_res
GRIN2D	Pacli_res
LPAR6	Pacli_res
TNNT2	Pacli_res
NXPH2	Pacli_res
PLEKHG1	Pacli_res
E2F5	Pacli_res
LPAR3	Pacli_res
CYTH2	Pacli_res
RERE	Pacli_res
HEY2	Pacli_res
GRWD1	Pacli_res
STRN4	Pacli_res
FKBP5	Pacli_res
TP53	Pacli_res
SULF1	Pacli_res
DACH1	Pacli_res
LIMK2	Pacli_res
AKT2	Pacli_res
VAMP2	Pacli_res
AKAP6	Pacli_res
MBNL3	Pacli_res
PPP5C	Pacli_res
SERTAD1	Pacli_res
TNNC1	Pacli_res
HIVEP2	Pacli_res
PER2	Pacli_res
ZNF428	Pacli_res
SMG9	Pacli_res
FZD3	Pacli_res
LRRC61	Pacli_res
IL33	Pacli_res
NKX2-1	Pacli_res
ENO3	Pacli_res
SIX3	Pacli_res
FXR2	Pacli_res
CIC	Pacli_res
PRKD2	Pacli_res
SLC12A8	Pacli_res
JAG2	Pacli_res
NRN1	Pacli_res
SBSPON	Pacli_res
GJA5	Pacli_res
CD59	Pacli_res
SERPINA5	Pacli_res
IRGQ	Pacli_res
NRP2	Pacli_res
ANKRD46	Pacli_res
ARL13B	Pacli_res
ZBED2	Pacli_res
BTN2A2	Pacli_res
MSX2	Pacli_res
THY1	Pacli_res
SIAH3	Pacli_res
UNC5C	Pacli_res
CDH6	Pacli_res
DMAC2	Pacli_res
ARNTL2	Pacli_res
DIAPH1	Pacli_res
EMP1	Pacli_res
UBE2V2	Pacli_res
CHD7	Pacli_res
NAA16	Pacli_res
RGCC	Pacli_res
TIAM1	Pacli_res
BCL11A	Pacli_res
COL2A1	Pacli_res
MTSS1	Pacli_res
KCNK1	Pacli_res
NDRG4	Pacli_res
SPINK5	Pacli_res
CCNE2	Pacli_res
NPHP4	Pacli_res
GMPR	Pacli_res
TMEM169	Pacli_res
MCM4	Pacli_res
PHIP	Pacli_res
VASP	Pacli_res
PDE4D	Pacli_res
LEF1	Pacli_res
NPL	Pacli_res
STEAP2	Pacli_res
TIE1	Pacli_res
EPPK1	Pacli_res
WWP1	Pacli_res
PRTFDC1	Pacli_res
SHC1	Pacli_res
CRABP1	Pacli_res
ILDR2	Pacli_res
SORCS1	Pacli_res
MGLL	Pacli_res
AURKB	Pacli_res
CPM	Pacli_res
REXO1	Pacli_res
CD109	Pacli_res
PTN	Pacli_res
IMPG2	Pacli_res
DPP4	Pacli_res
SPAAR	Pacli_res
KDELR1	Pacli_res
SPRY2	Pacli_res
TRABD2B	Pacli_res
HNRNPUL1	Pacli_res
SYTL1	Pacli_res
SYCP2	Pacli_res
CMTM3	Pacli_res
TM7SF3	Pacli_res
LHX2	Pacli_res
LIFR	Pacli_res
STK38L	Pacli_res
COL3A1	Pacli_res
FGFR1OP2	Pacli_res
TSPAN18	Pacli_res
RASSF8	Pacli_res
SELENBP1	Pacli_res
ABCA4	Pacli_res
FXYD6	Pacli_res
FOXG1	Pacli_res
CASC1	Pacli_res
KRAS	Pacli_res
ABTB2	Pacli_res
ARL4D	Pacli_res
MED21	Pacli_res
HOXD8	Pacli_res
LOXL1	Pacli_res
DLG4	Pacli_res
SELENOM	Pacli_res
TNC	Pacli_res
GUCY1B1	Pacli_res
MTFR1	Pacli_res
ANKFY1	Pacli_res
ADD2	Pacli_res
FAT2	Pacli_res
ZFPM2	Pacli_res
BTBD8	Pacli_res
ETFRF1	Pacli_res
HGD	Pacli_res
EMC2	Pacli_res
NCALD	Pacli_res
PTDSS1	Pacli_res
ACADVL	Pacli_res
SLC26A7	Pacli_res
OSMR	Pacli_res
PIP4P2	Pacli_res
SPATA13	Pacli_res
LAPTM4B	Pacli_res
EIF5A	Pacli_res
SLC9A3R1	Pacli_res
CNFN	Pacli_res
FRMD8	Pacli_res
CCL2	Pacli_res
CENPJ	Pacli_res
PRKDC	Pacli_res
ARHGAP26	Pacli_res
COL9A3	Pacli_res
NIPBL	Pacli_res
LIMS1	Pacli_res
NMNAT2	Pacli_res
MFGE8	Pacli_res
CRABP2	Pacli_res
PDLIM4	Pacli_res
TSHZ2	Pacli_res
RIPOR2	Pacli_res
AFAP1L1	Pacli_res
ARHGAP6	Pacli_res
DGKA	Pacli_res
NDEL1	Pacli_res
STAT6	Pacli_res
UBR5	Pacli_res
HOXD9	Pacli_res
EGFL7	Pacli_res
SLC9A1	Pacli_res
IL11RA	Pacli_res
KANK4	Pacli_res
CCDC146	Pacli_res
PTPN13	Pacli_res
STRN3	Pacli_res
ZNF423	Pacli_res
IQCA1	Pacli_res
TOM1L2	Pacli_res
CCDC80	Pacli_res
IGFBP7	Pacli_res
SDCBP	Pacli_res
EGFLAM	Pacli_res
PDLIM1	Pacli_res
NHSL2	Pacli_res
RBPMS	Pacli_res
GRB10	Pacli_res
GSN	Pacli_res
TRAF3IP2	Pacli_res
IL6R	Pacli_res
MAP7D1	Pacli_res
MCC	Pacli_res
OXR1	Pacli_res
HOXD4	Pacli_res
ITM2C	Pacli_res
NXN	Pacli_res
LRCH1	Pacli_res
KCNE3	Pacli_res
SAE1	Pacli_res
BAZ1A	Pacli_res
APOE	Pacli_res
SELENOW	Pacli_res
CBWD1	Congr_def
MTERF3	Congr_def
TMEM70	Congr_def
PKN3	Congr_def
VCPIP1	Congr_def
SYT5	Congr_def
EWSR1	Congr_def
RABEP1	Congr_def
SAE1	Congr_def
MPDZ	Congr_def
SMYD4	Congr_def
NCBP3	Congr_def
ZBTB10	Congr_def
ACOT7	Congr_def
SLC26A2	Congr_def
TOM1L2	Congr_def
SUGT1	Congr_def
VASP	Congr_def
DPY19L4	Congr_def
HOXD9	Congr_def
SLC9A1	Congr_def
NBN	Congr_def
SELENOW	Congr_def
MAPK12	Congr_def
KRT18	Congr_def
UBASH3B	Congr_def
CMTM3	Congr_def
DLG4	Congr_def
CHDH	Congr_def
PDE9A	Congr_def
PTDSS1	Congr_def
SHKBP1	Congr_def
AGO2	Congr_def
PTK2	Congr_def
DVL1	Congr_def
ETHE1	Congr_def
LYN	Congr_def
NUMBL	Congr_def
PNMA8A	Congr_def
TPD52	Congr_def
HIVEP2	Congr_def
PNP	Congr_def
SERTAD1	Congr_def
ETV1	Congr_def
HOXB3	Congr_def
HOXB4	Congr_def
EFNB1	Congr_def
HOXB2	Congr_def
DLGAP4	Congr_def
DVL2	Congr_def
SNX9	Congr_def
TAX1BP3	Congr_def
NRIP3	Congr_def
PDE4D	Congr_def
TENM4	Congr_def
RPA1	Congr_def
ZNF574	Congr_def
CACNA2D1	Congr_def
ABTB2	Congr_def
ACADVL	Congr_def
AP2A2	Congr_def
TULP3	Congr_def
BCL11A	Congr_def
IL6R	Congr_def
CPM	Congr_def
KDELR1	Congr_def
KRT8	Congr_def
PRTFDC1	Congr_def
SNX16	Congr_def
PDZD2	Congr_def
SHC1	Congr_def
GYS1	Congr_def
PLEKHG5	Congr_def
GJB3	Congr_def
SMAGP	Congr_def
MAP2K7	Congr_def
SCEL	Congr_def
EMP1	Congr_def
ZBED2	Congr_def
C19orf54	Congr_def
SEC14L2	Congr_def
C19orf33	Congr_def
SOWAHC	Congr_def
WNT7A	Congr_def
DENND3	Congr_def
RAB3B	Congr_def
TNFRSF11B	Congr_def
MFAP5	Congr_def
RIMS1	Congr_def
MGLL	Congr_def
PLIN2	Congr_def
POU2F2	Congr_def
PAPPA	Congr_def
PDLIM4	Congr_def
MUC1	Congr_def
BCL2L12	Congr_def
PSIP1	Congr_def
VPS37B	Congr_def
ZHX3	Congr_def
MPP6	Congr_def
NFE2L3	Congr_def
TUBG2	Congr_def
APOC1	Congr_def
BTN2A2	Congr_def
FKBP5	Congr_def
DIS3	Congr_def
XRCC1	Congr_def
GRIN2D	Congr_def
TP53	Congr_def
DIAPH1	Congr_def
LGR6	Congr_def
AHI1	Congr_def
ARNTL2	Congr_def
VPS36	Congr_def
TMEM39A	Congr_def
ZCCHC8	Congr_def
STAT5B	Congr_def
DDX58	Congr_def
FLNC	Congr_def
BASP1	Congr_def
NEK7	Congr_def
COCH	Congr_def
GFPT1	Congr_def
HOXA10	Congr_def
ADGRF1	Attenuated_Repl_Stress
IFT27	Attenuated_Repl_Stress
CTNND2	Attenuated_Repl_Stress
METRN	Attenuated_Repl_Stress
CAMK2N1	Attenuated_Repl_Stress
MT1E	Attenuated_Repl_Stress
FAM43A	Attenuated_Repl_Stress
KLHL42	Attenuated_Repl_Stress
VAV3	Attenuated_Repl_Stress
MDFIC	Attenuated_Repl_Stress
LIX1	Attenuated_Repl_Stress
SYT13	Attenuated_Repl_Stress
MAL	Attenuated_Repl_Stress
FAT1	Attenuated_Repl_Stress
KCNMA1	Attenuated_Repl_Stress
CLSTN2	Attenuated_Repl_Stress
MGAT4A	Attenuated_Repl_Stress
MVP	Attenuated_Repl_Stress
EFEMP2	Attenuated_Repl_Stress
ZBTB20	Attenuated_Repl_Stress
KIFC2	Attenuated_Repl_Stress
ADGRE5	Attenuated_Repl_Stress
HSPB1	Attenuated_Repl_Stress
RXRA	Attenuated_Repl_Stress
SCD5	Attenuated_Repl_Stress
GOLM1	Attenuated_Repl_Stress
TNNT1	Attenuated_Repl_Stress
NES	Attenuated_Repl_Stress
PAK1	Attenuated_Repl_Stress
FZD8	Attenuated_Repl_Stress
ACKR3	Attenuated_Repl_Stress
S100A6	Attenuated_Repl_Stress
LGALS1	Attenuated_Repl_Stress
NR2F2	Attenuated_Repl_Stress
BIN1	Attenuated_Repl_Stress
NINJ1	Attenuated_Repl_Stress
ST3GAL1	Attenuated_Repl_Stress
RNF212	Attenuated_Repl_Stress
TENT5B	Attenuated_Repl_Stress
GALNT17	Attenuated_Repl_Stress
MIPEP	Attenuated_Repl_Stress
NECTIN1	Attenuated_Repl_Stress
PCOLCE	Attenuated_Repl_Stress
SORCS2	Attenuated_Repl_Stress
FAM20C	Attenuated_Repl_Stress
SLC22A17	Attenuated_Repl_Stress
GAMT	Attenuated_Repl_Stress
ACCS	Attenuated_Repl_Stress
NSD1	Attenuated_Repl_Stress
SERPINE2	Attenuated_Repl_Stress
UBASH3B	Attenuated_Repl_Stress
PTPRD	Attenuated_Repl_Stress
C8orf82	Attenuated_Repl_Stress
IFITM2	Attenuated_Repl_Stress
FGFR1OP2	Attenuated_Repl_Stress
CYC1	Attenuated_Repl_Stress
MT1X	Attenuated_Repl_Stress
KALRN	Attenuated_Repl_Stress
SIX1	Attenuated_Repl_Stress
HUNK	Attenuated_Repl_Stress
FBLN1	Attenuated_Repl_Stress
ZNF704	Attenuated_Repl_Stress
RHPN1	Attenuated_Repl_Stress
FAM222A	Attenuated_Repl_Stress
SERPING1	Attenuated_Repl_Stress
C8orf76	Attenuated_Repl_Stress
RNF139	Attenuated_Repl_Stress
MED30	Attenuated_Repl_Stress
TBC1D31	Attenuated_Repl_Stress
IGFBP2	Attenuated_Repl_Stress
SLC9A1	Attenuated_Repl_Stress
EMC2	Attenuated_Repl_Stress
GUCY1B1	Attenuated_Repl_Stress
PHF20L1	Attenuated_Repl_Stress
S100A4	Attenuated_Repl_Stress
ADGRB2	Attenuated_Repl_Stress
DERL1	Attenuated_Repl_Stress
NRBP2	Attenuated_Repl_Stress
EFR3A	Attenuated_Repl_Stress
PSPC1	Attenuated_Repl_Stress
ZMYM2	Attenuated_Repl_Stress
RAD21	Attenuated_Repl_Stress
SULT1A1	Attenuated_Repl_Stress
NYNRIN	Attenuated_Repl_Stress
MTDH	Attenuated_Repl_Stress
PPFIBP1	Attenuated_Repl_Stress
HAPLN3	Attenuated_Repl_Stress
ATAD2	Attenuated_Repl_Stress
MPHOSPH8	Attenuated_Repl_Stress
SELENBP1	Attenuated_Repl_Stress
AFF3	Attenuated_Repl_Stress
PSMC3	Attenuated_Repl_Stress
SMARCA1	Attenuated_Repl_Stress
LRP12	Attenuated_Repl_Stress
MDK	Attenuated_Repl_Stress
SOX11	Attenuated_Repl_Stress
AMOTL1	Attenuated_Repl_Stress
SPARC	Attenuated_Repl_Stress
FJX1	Attenuated_Repl_Stress
NDRG1	Attenuated_Repl_Stress
ENDOD1	Attenuated_Repl_Stress
TIMP1	Attenuated_Repl_Stress
EPHB2	Attenuated_Repl_Stress
TP53I11	Attenuated_Repl_Stress
FXYD5	Attenuated_Repl_Stress
FKBP10	Attenuated_Repl_Stress
RECQL4	Attenuated_Repl_Stress
KRT8	Attenuated_Repl_Stress
ASS1	Attenuated_Repl_Stress
CRABP2	Attenuated_Repl_Stress
NFIA	Attenuated_Repl_Stress
INTS8	Attenuated_Repl_Stress
SPON1	Attenuated_Repl_Stress
SELENOP	Attenuated_Repl_Stress
BST2	Attenuated_Repl_Stress
HOXD8	Attenuated_Repl_Stress
AC080038.1	Attenuated_Repl_Stress
LINGO1	Attenuated_Repl_Stress
CACNB3	Attenuated_Repl_Stress
EPHB3	Attenuated_Repl_Stress
CASC1	Attenuated_Repl_Stress
FOXG1	Attenuated_Repl_Stress
ROBO1	Attenuated_Repl_Stress
FXYD6	Attenuated_Repl_Stress
SH3PXD2A	Attenuated_Repl_Stress
ABCA4	Attenuated_Repl_Stress
CMTM3	Attenuated_Repl_Stress
SLC26A7	Attenuated_Repl_Stress
CACNA2D1	Attenuated_Repl_Stress
EGFL7	Attenuated_Repl_Stress
FAM92A	Attenuated_Repl_Stress
FABP3	Attenuated_Repl_Stress
TMEM107	Attenuated_Repl_Stress
SESN3	Attenuated_Repl_Stress
TMEM65	Attenuated_Repl_Stress
PPP1R16A	Attenuated_Repl_Stress
ZHX1	Attenuated_Repl_Stress
DLG4	Attenuated_Repl_Stress
KHDRBS3	Attenuated_Repl_Stress
RBP1	Attenuated_Repl_Stress
SVIL	Attenuated_Repl_Stress
TCF4	Attenuated_Repl_Stress
ENY2	Attenuated_Repl_Stress
RASSF8	Attenuated_Repl_Stress
LHX2	Attenuated_Repl_Stress
SEMA6C	Attenuated_Repl_Stress
TM7SF3	Attenuated_Repl_Stress
ITGB5	Attenuated_Repl_Stress
SELENOM	Attenuated_Repl_Stress
ABAT	Attenuated_Repl_Stress
NDUFB9	Attenuated_Repl_Stress
ZMYM5	Attenuated_Repl_Stress
CX3CL1	Attenuated_Repl_Stress
CEP112	Attenuated_Repl_Stress
TMEM246	Attenuated_Repl_Stress
WNK2	Attenuated_Repl_Stress
EMP2	Attenuated_Repl_Stress
DENND1B	Attenuated_Repl_Stress
SLCO3A1	Attenuated_Repl_Stress
TUSC3	Attenuated_Repl_Stress
EPB41L1	Attenuated_Repl_Stress
RUNX1	Attenuated_Repl_Stress
SH3BP2	Attenuated_Repl_Stress
CHRDL1	Attenuated_Repl_Stress
NRG1	Attenuated_Repl_Stress
BACE2	Attenuated_Repl_Stress
ARL4C	Attenuated_Repl_Stress
GRIN2A	Attenuated_Repl_Stress
PLXDC2	Attenuated_Repl_Stress
S1PR3	Attenuated_Repl_Stress
SERINC2	Attenuated_Repl_Stress
TNS1	Attenuated_Repl_Stress
DTX4	Attenuated_Repl_Stress
PALMD	Attenuated_Repl_Stress
TDRD9	Attenuated_Repl_Stress
SESTD1	Attenuated_Repl_Stress
TSPAN5	Attenuated_Repl_Stress
SMARCD3	Attenuated_Repl_Stress
GEMIN8	Attenuated_Repl_Stress
IGFBP5	Attenuated_Repl_Stress
CDKN1A	Attenuated_Repl_Stress
TGM2	Attenuated_Repl_Stress
PTPN3	Attenuated_Repl_Stress
SPATA20	Attenuated_Repl_Stress
NFIC	Attenuated_Repl_Stress
PLEKHG4	Attenuated_Repl_Stress
MFSD2A	Attenuated_Repl_Stress
ARHGEF10L	Attenuated_Repl_Stress
KLHL29	Attenuated_Repl_Stress
PAQR6	Attenuated_Repl_Stress
CDC42EP4	Attenuated_Repl_Stress
AUTS2	Attenuated_Repl_Stress
STAT6	Attenuated_Repl_Stress
FBXO32	Attenuated_Repl_Stress
GSN	Attenuated_Repl_Stress
CD24	Attenuated_Repl_Stress
FAT2	Attenuated_Repl_Stress
FHL2	Attenuated_Repl_Stress
TNS2	Attenuated_Repl_Stress
APOBEC3C	Attenuated_Repl_Stress
KCNH2	Attenuated_Repl_Stress
DGKA	Attenuated_Repl_Stress
CD82	Attenuated_Repl_Stress
FAM107A	Attenuated_Repl_Stress
CNFN	Attenuated_Repl_Stress
TMEM100	Attenuated_Repl_Stress
