## Supplementary Table 9 for "Reconstruction of epithelial transcriptional trajectories reveals heterogeneous progression and early therapy-resistance programs in high-grade serous carcinoma precursors"

### Sheet: STable9
Supplementary Table 9. List of STIC Sample IDs and cluster membership
Kader_SampleID	PatientSampleID2	Cluster
LSP15328_Scan1_003_PanCKpos	Pt_8_9_STIC	cluster2
LSP16139_Scan2_023_Full.ROI	Pt_16_3_STIC	cluster2
LSP16139_Scan2_026_Full.ROI	Pt_16_STIC	cluster2
LSP16148_Scan1_002_Full.ROI	Pt_19_7_STIC	cluster2
LSP16148_Scan1_003_Full.ROI	Pt_19_6_STIC	cluster2
LSP16151_Scan1_003_Full.ROI	Pt_20_5_STIC	cluster2
LSP16142_Scan2_004_Full.ROI	Pt_17_9_STIC	cluster2
LSP15336_Scan1_005_PanCKpos	Pt_10_11_STIC	cluster2
LSP16139_Scan2_024_Full.ROI	Pt_16_2_STIC	cluster2
LSP15336_Scan1_007_PanCKpos	Pt_10_9_STIC	cluster2
LSP16148_Scan1_001_Full.ROI	Pt_19_8_STIC	cluster2
LSP16160_Scan2_014_Full.ROI	Pt_11_7_STIC	cluster2
LSP16160_Scan2_010_Full.ROI	Pt_11_11_STIC	cluster2
LSP15360_Scan1_010_Full.ROI	Pt_14_9_STIC	cluster1
LSP15332_Scan1_016_PanCKpos	Pt_9_6_STIC	cluster1
LSP15332_Scan1_017_PanCKpos	Pt_9_5_STIC	cluster1
LSP18310_Scan1_005_Full.ROI	Pt_36_7_incidental_STIC	cluster1
LSP18310_Scan1_007_Full.ROI	Pt_36_6_incidental_STIC	cluster1
LSP15360_Scan1_009_Full.ROI	Pt_14_10_STIC	cluster1
LSP15360_Scan1_008_Full.ROI	Pt_14_11_STIC	cluster1
LSP18302_Scan1_001_Full.ROI	Pt_37_8_incidental_STIC	cluster1
LSP18310_Scan1_008_Full.ROI	Pt_36_5_incidental_STIC	cluster1
LSP15332_Scan1_006_PanCKpos	Pt_9_16_STIC	cluster3
LSP15336_Scan1_006_PanCKpos	Pt_10_10_STIC	cluster3
LSP15336_Scan1_004_PanCKpos	Pt_10_12_STIC	cluster3
LSP19413_Scan1_003_Full.ROI	Pt_41_4_incidental_STIC	cluster3
LSP19413_Scan1_001_Full.ROI	Pt_41_6_incidental_STIC	cluster3
LSP19413_Scan1_002_Full.ROI	Pt_41_5_incidental_STIC	cluster3
LSP16157_Scan1_015_Full.ROI	Pt_22_12_STIC	cluster3
LSP17723_Scan1_011_Full.ROI	Pt_6_10_STIC	cluster3
LSP17723_Scan1_007_Full.ROI	Pt_6_3_STIC	cluster3
LSP17723_Scan1_006_Full.ROI	Pt_6_4_STIC	cluster3
LSP17723_Scan1_002_Full.ROI	Pt_6_5_STIC	cluster3
LSP17723_Scan1_001_Full.ROI	Pt_6_6_STIC	cluster3
LSP18314_Scan1_003_Full.ROI	Pt_38_2_incidental_STIC	cluster3
LSP16157_Scan1_008_Full.ROI	Pt_22_15_STIC	cluster4
LSP15332_Scan1_004_PanCKpos	Pt_9_18_STIC	cluster4
LSP15332_Scan1_005_PanCKpos	Pt_9_17_STIC	cluster4
LSP18310_Scan1_003_Full.ROI	Pt_36_8_incidental_STIC	cluster4
LSP19421_Scan1_013_Full.ROI	Pt_43_2_incidental_STIC	cluster4
LSP15332_Scan1_009_PanCKpos	Pt_9_13_STIC	cluster4
LSP16157_Scan1_013_Full.ROI	Pt_22_13_STIC	cluster4
LSP19421_Scan1_006_Full.ROI	Pt_43_7_incidental_STIC	cluster4
LSP19421_Scan1_004_Full.ROI	Pt_43_8_incidental_STIC	cluster4
LSP18306_Scan1_001_Full.ROI	Pt_40_5_incidental_STIC	cluster4
LSP18306_Scan1_004_Full.ROI	Pt_40_3_incidental_STIC	cluster4
LSP18302_Scan1_005_Full.ROI	Pt_37_6_incidental_STIC	cluster4
LSP18302_Scan1_011_Full.ROI	Pt_37_3_incidental_STIC	cluster4
LSP18302_Scan1_009_Full.ROI	Pt_37_4_incidental_STIC	cluster4
LSP18302_Scan1_007_Full.ROI	Pt_37_5_incidental_STIC	cluster4
LSP18302_Scan1_003_Full.ROI	Pt_37_7_incidental_STIC	cluster4
LSP16145_Scan1_023_Full.ROI	Pt_18_3_STIC	cluster10
LSP16145_Scan1_026_Full.ROI	Pt_18_STIC	cluster10
LSP16145_Scan1_025_Full.ROI	Pt_18_1_STIC	cluster10
LSP16145_Scan1_020_Full.ROI	Pt_18_5_STIC	cluster10
LSP16145_Scan1_024_Full.ROI	Pt_18_2_STIC	cluster10
LSP16142_Scan2_005_Full.ROI	Pt_17_8_STIC	cluster10
LSP17731_Scan1_015_Full.ROI	Pt_25_2_STIC	cluster10
LSP16139_Scan2_025_Full.ROI	Pt_16_1_STIC	cluster10
LSP16142_Scan2_003_Full.ROI	Pt_17_10_STIC	cluster10
LSP15328_Scan1_001_PanCKpos	Pt_8_11_STIC	cluster10
LSP16151_Scan1_005_Full.ROI	Pt_20_3_STIC	cluster10
LSP16151_Scan1_002_Full.ROI	Pt_20_6_STIC	cluster10
LSP16142_Scan2_012_Full.ROI	Pt_17_2_STIC	cluster10
LSP16142_Scan2_016_Full.ROI	Pt_17_STIC	cluster10
LSP16142_Scan2_011_Full.ROI	Pt_17_3_STIC	cluster10
LSP16142_Scan2_001_Full.ROI	Pt_17_11_STIC	cluster8
LSP16142_Scan2_015_Full.ROI	Pt_17_1_STIC	cluster8
LSP16151_Scan1_001_Full.ROI	Pt_20_7_STIC	cluster8
LSP15340_Scan1_002_PanCKpos	Pt_11_38_STIC	cluster8
LSP15340_Scan1_001_PanCKpos	Pt_11_39_STIC	cluster8
LSP15340_Scan1_003_PanCKpos	Pt_11_37_STIC	cluster8
LSP15340_Scan1_015_PanCKpos	Pt_11_25_STIC	cluster8
LSP15356_Scan1_006_Full.ROI	Pt_15_5_STIC	cluster8
LSP15356_Scan1_004_Full.ROI	Pt_15_7_STIC	cluster8
LSP15356_Scan1_005_PanCKpos	Pt_15_6_STIC	cluster8
LSP16139_Scan2_019_Full.ROI	Pt_16_7_STIC	cluster8
LSP16139_Scan2_022_Full.ROI	Pt_16_4_STIC	cluster8
LSP16139_Scan2_020_Full.ROI	Pt_16_6_STIC	cluster8
LSP19421_Scan1_011_Full.ROI	Pt_43_4_incidental_STIC	cluster8
LSP17731_Scan1_003_Full.ROI	Pt_25_7_STIC	cluster8
LSP17731_Scan1_007_Full.ROI	Pt_25_5_STIC	cluster8
LSP17731_Scan1_005_Full.ROI	Pt_25_6_STIC	cluster8
LSP16160_Scan2_017_Full.ROI	Pt_11_4_STIC	cluster8
LSP15328_Scan1_002_PanCKpos	Pt_8_10_STIC	cluster9
LSP16151_Scan1_008_Full.ROI	Pt_20_STIC	cluster9
LSP15356_Scan1_001_PanCKpos	Pt_15_10_STIC	cluster9
LSP16139_Scan2_021_Full.ROI	Pt_16_5_STIC	cluster9
LSP15356_Scan1_002_PanCKpos	Pt_15_9_STIC	cluster9
LSP16160_Scan2_012_Full.ROI	Pt_11_9_STIC	cluster9
LSP17731_Scan1_017_Full.ROI	Pt_25_1_STIC	cluster9
LSP15340_Scan1_013_PanCKpos	Pt_11_27_STIC	cluster9
LSP16160_Scan2_016_Full.ROI	Pt_11_5_STIC	cluster9
LSP15340_Scan1_014_PanCKpos	Pt_11_26_STIC	cluster9
LSP15340_Scan1_016_PanCKpos	Pt_11_24_STIC	cluster9
LSP15332_Scan1_007_PanCKpos	Pt_9_15_STIC	cluster9
LSP16157_Scan1_020_Full.ROI	Pt_22_9_STIC	cluster9
LSP16157_Scan1_011_Full.ROI	Pt_22_14_STIC	cluster9
LSP15332_Scan1_008_PanCKpos	Pt_9_14_STIC	cluster9
LSP15344_Scan1_010_PanCKpos	Pt_12_6_STIC	cluster9
LSP16145_Scan1_021_Full.ROI	Pt_18_4_STIC	cluster5
LSP16157_Scan1_005_Full.ROI	Pt_22_17_STIC	cluster5
LSP16142_Scan2_006_Full.ROI	Pt_17_7_STIC	cluster5
LSP15356_Scan1_003_PanCKpos	Pt_15_8_STIC	cluster5
LSP16160_Scan2_013_Full.ROI	Pt_11_8_STIC	cluster5
LSP16151_Scan1_004_Full.ROI	Pt_20_4_STIC	cluster5
LSP16160_Scan2_011_Full.ROI	Pt_11_10_STIC	cluster5
LSP15344_Scan1_009_PanCKpos	Pt_12_7_STIC	cluster5
LSP19421_Scan1_001_Full.ROI	Pt_43_10_incidental_STIC	cluster5
LSP17727_Scan1_009_Full.ROI	Pt_24_1_STIC	cluster6
LSP17727_Scan1_001_Full.ROI	Pt_24_4_STIC	cluster6
LSP19421_Scan1_009_Full.ROI	Pt_43_5_incidental_STIC	cluster6
LSP19421_Scan1_008_Full.ROI	Pt_43_6_incidental_STIC	cluster6
LSP19421_Scan1_012_Full.ROI	Pt_43_3_incidental_STIC	cluster6
LSP19421_Scan1_002_Full.ROI	Pt_43_9_incidental_STIC	cluster6
LSP18306_Scan1_003_Full.ROI	Pt_40_4_incidental_STIC	cluster6
LSP16157_Scan1_001_Full.ROI	Pt_22_19_STIC	cluster7
LSP16157_Scan1_003_Full.ROI	Pt_22_18_STIC	cluster7
LSP16157_Scan1_006_Full.ROI	Pt_22_16_STIC	cluster7
LSP16157_Scan1_018_Full.ROI	Pt_22_10_STIC	cluster7
LSP16157_Scan1_016_Full.ROI	Pt_22_11_STIC	cluster7
LSP15344_Scan1_008_PanCKpos	Pt_12_8_STIC	cluster7
LSP18310_Scan1_001_Full.ROI	Pt_36_9_incidental_STIC	cluster7
