## Supplementary Table 10 for "Reconstruction of epithelial transcriptional trajectories reveals heterogeneous progression and early therapy-resistance programs in high-grade serous carcinoma precursors"

### Sheet: STable10
Supplementary Table 10. List of Sample IDs and cluster membership
Kader_SampleID	PatientSampleID2	Cluster
LSP17731_Scan1_001_Full.ROI	Pt_25_9_Inv_Cancer	cluster3
LSP16145_Scan1_013_Full.ROI	Pt_18_8_Inv_Cancer	cluster3
LSP16148_Scan1_006_Full.ROI	Pt_19_3_Inv_Cancer	cluster3
LSP16148_Scan1_005_Full.ROI	Pt_19_4_Inv_Cancer	cluster3
LSP15360_Scan1_018_Full.ROI	Pt_14_2_Inv_Cancer	cluster3
LSP15360_Scan1_004_Full.ROI	Pt_14_15_Inv_Cancer	cluster3
LSP15360_Scan1_006_Full.ROI	Pt_14_13_Inv_Cancer	cluster3
LSP16139_Scan2_016_Full.ROI	Pt_16_10_Inv_Cancer	cluster3
LSP15336_Scan1_012_PanCKpos	Pt_10_4_Inv_Cancer	cluster3
LSP15336_Scan1_011_PanCKpos	Pt_10_5_Inv_Cancer	cluster3
LSP19417_Scan1_005_Full.ROI	Pt_42_5_Inv_Cancer	cluster3
LSP19417_Scan1_004_Full.ROI	Pt_42_6_Inv_Cancer	cluster3
LSP16148_Scan1_008_Full.ROI	Pt_19_1_Inv_Cancer	cluster3
LSP15344_Scan1_003_Full.ROI	Pt_12_13_Inv_Cancer	cluster3
LSP15344_Scan1_001_Full.ROI	Pt_12_15_Inv_Cancer	cluster3
LSP15344_Scan1_002_Full.ROI	Pt_12_14_Inv_Cancer	cluster3
LSP16160_Scan2_004_Full.ROI	Pt_11_17_Inv_Cancer	cluster4
LSP15328_Scan1_009_PanCKpos	Pt_8_3_Inv_Cancer	cluster4
LSP15340_Scan1_021_Full.ROI	Pt_11_22_Inv_Cancer	cluster4
LSP19417_Scan1_007_Full.ROI	Pt_42_3_Inv_Cancer	cluster4
LSP19417_Scan1_006_Full.ROI	Pt_42_4_Inv_Cancer	cluster4
LSP15356_Scan1_009_Full.ROI	Pt_15_2_Inv_Cancer	cluster4
LSP16139_Scan2_013_Full.ROI	Pt_16_13_Inv_Cancer	cluster4
LSP15356_Scan1_007_Full.ROI	Pt_15_4_Inv_Cancer	cluster4
LSP15356_Scan1_008_Full.ROI	Pt_15_3_Inv_Cancer	cluster4
LSP17731_Scan1_009_Full.ROI	Pt_25_4_Inv_Cancer	cluster4
LSP17731_Scan1_011_Full.ROI	Pt_25_3_Inv_Cancer	cluster4
LSP16148_Scan1_004_Full.ROI	Pt_19_5_Inv_Cancer	cluster1
LSP16154_Scan2_001_PanCKpos	Pt_21_11_Inv_Cancer	cluster1
LSP16148_Scan1_007_Full.ROI	Pt_19_2_Inv_Cancer	cluster1
LSP16148_Scan1_009_Full.ROI	Pt_19_Inv_Cancer	cluster1
LSP15328_Scan1_011_PanCKpos	Pt_8_1_Inv_Cancer	cluster1
LSP15328_Scan1_010_PanCKpos	Pt_8_2_Inv_Cancer	cluster1
LSP16139_Scan2_017_Full.ROI	Pt_16_9_Inv_Cancer	cluster1
LSP16139_Scan2_018_Full.ROI	Pt_16_8_Inv_Cancer	cluster1
LSP16139_Scan2_015_Full.ROI	Pt_16_11_Inv_Cancer	cluster1
LSP19417_Scan1_001_Full.ROI	Pt_42_7_Inv_Cancer	cluster1
LSP15348_Scan1_011_PanCKpos	Pt_13_Inv_Cancer	cluster2
LSP15348_Scan1_007_PanCKpos	Pt_13_4_Inv_Cancer	cluster2
LSP16154_Scan2_003_Full.ROI	Pt_21_9_Inv_Cancer	cluster2
LSP15348_Scan1_009_PanCKpos	Pt_13_2_Inv_Cancer	cluster2
LSP15360_Scan1_022_Full.ROI	Pt_14_Inv_Cancer	cluster5
LSP15360_Scan1_012_Full.ROI	Pt_14_7_Inv_Cancer	cluster5
LSP15360_Scan1_028_Full.ROI	Pt_14_19_Inv_Cancer	cluster5
LSP15360_Scan1_027_Full.ROI	Pt_14_20_Inv_Cancer	cluster5
LSP15360_Scan1_011_Full.ROI	Pt_14_8_Inv_Cancer	cluster5
LSP15360_Scan1_003_Full.ROI	Pt_14_16_Inv_Cancer	cluster5
LSP15360_Scan1_005_Full.ROI	Pt_14_14_Inv_Cancer	cluster5
LSP15360_Scan1_017_Full.ROI	Pt_14_3_Inv_Cancer	cluster5
LSP16157_Scan1_021_Full.ROI	Pt_22_8_Inv_Cancer	cluster7
LSP16160_Scan2_007_PanCKpos	Pt_11_14_Inv_Cancer	cluster7
LSP16139_Scan2_014_Full.ROI	Pt_16_12_Inv_Cancer	cluster7
LSP15336_Scan1_013_PanCKpos	Pt_10_3_Inv_Cancer	cluster7
LSP15332_Scan1_012_PanCKpos	Pt_9_10_Inv_Cancer	cluster7
LSP15332_Scan1_020_Full.ROI	Pt_9_2_Inv_Cancer	cluster7
LSP16157_Scan1_025_Full.ROI	Pt_22_6_Inv_Cancer	cluster7
LSP16157_Scan1_026_Full.ROI	Pt_22_5_Inv_Cancer	cluster7
LSP15340_Scan1_005_PanCKpos	Pt_11_35_Inv_Cancer	cluster7
LSP15340_Scan1_006_PanCKpos	Pt_11_34_Inv_Cancer	cluster7
LSP15340_Scan1_022_Full.ROI	Pt_11_21_Inv_Cancer	cluster7
LSP15340_Scan1_004_Full.ROI	Pt_11_36_Inv_Cancer	cluster7
LSP16157_Scan1_023_Full.ROI	Pt_22_7_Inv_Cancer	cluster7
LSP16157_Scan1_031_Full.ROI	Pt_22_2_Inv_Cancer	cluster7
LSP15332_Scan1_018_PanCKpos	Pt_9_4_Inv_Cancer	cluster6
LSP15332_Scan1_011_PanCKpos	Pt_9_11_Inv_Cancer	cluster6
LSP15344_Scan1_005_Full.ROI	Pt_12_11_Inv_Cancer	cluster6
LSP15344_Scan1_006_Full.ROI	Pt_12_10_Inv_Cancer	cluster6
LSP15344_Scan1_004_Full.ROI	Pt_12_12_Inv_Cancer	cluster6
LSP15348_Scan1_002_PanCKpos	Pt_13_9_Inv_Cancer	cluster6
LSP16154_Scan2_002_PanCKpos	Pt_21_10_Inv_Cancer	cluster6
LSP15348_Scan1_005_PanCKpos	Pt_13_6_Inv_Cancer	cluster6
LSP15348_Scan1_004_PanCKpos	Pt_13_7_Inv_Cancer	cluster6
LSP15348_Scan1_003_PanCKpos	Pt_13_8_Inv_Cancer	cluster6
LSP15348_Scan1_001_PanCKpos	Pt_13_10_Inv_Cancer	cluster6
LSP15348_Scan1_006_PanCKpos	Pt_13_5_Inv_Cancer	cluster6
LSP15360_Scan1_001_Full.ROI	Pt_14_17_Inv_Cancer	cluster6
LSP15360_Scan1_015_Full.ROI	Pt_14_4_Inv_Cancer	cluster6
LSP17731_Scan1_002_Full.ROI	Pt_25_8_Inv_Cancer	cluster8
LSP16160_Scan2_002_Full.ROI	Pt_11_19_Inv_Cancer	cluster8
LSP16160_Scan2_003_Full.ROI	Pt_11_18_Inv_Cancer	cluster8
LSP16145_Scan1_014_Full.ROI	Pt_18_7_Inv_Cancer	cluster8
LSP15360_Scan1_021_Full.ROI	Pt_14_1_Inv_Cancer	cluster8
LSP15340_Scan1_009_Full.ROI	Pt_11_31_Inv_Cancer	cluster8
LSP15340_Scan1_007_Full.ROI	Pt_11_33_Inv_Cancer	cluster8
LSP15340_Scan1_008_Full.ROI	Pt_11_32_Inv_Cancer	cluster8
LSP15360_Scan1_013_Full.ROI	Pt_14_6_Inv_Cancer	cluster8
LSP16145_Scan1_015_Full.ROI	Pt_18_6_Inv_Cancer	cluster8
LSP16160_Scan2_008_PanCKpos	Pt_11_13_Inv_Cancer	cluster9
LSP16160_Scan2_009_Full.ROI	Pt_11_12_Inv_Cancer	cluster9
LSP16160_Scan2_006_Full.ROI	Pt_11_15_Inv_Cancer	cluster9
LSP16160_Scan2_005_Full.ROI	Pt_11_16_Inv_Cancer	cluster9
LSP16157_Scan1_033_Full.ROI	Pt_22_1_Inv_Cancer	cluster9
LSP16157_Scan1_034_Full.ROI	Pt_22_Inv_Cancer	cluster9
LSP16157_Scan1_027_Full.ROI	Pt_22_4_Inv_Cancer	cluster9
LSP16157_Scan1_029_Full.ROI	Pt_22_3_Inv_Cancer	cluster9
LSP16160_Scan2_001_Full.ROI	Pt_11_20_Inv_Cancer	cluster9
LSP15340_Scan1_010_PanCKpos	Pt_11_30_Inv_Cancer	cluster9
LSP15340_Scan1_012_Full.ROI	Pt_11_28_Inv_Cancer	cluster9
LSP15340_Scan1_011_Full.ROI	Pt_11_29_Inv_Cancer	cluster9
LSP15332_Scan1_019_Full.ROI	Pt_9_3_Inv_Cancer	cluster9
LSP15332_Scan1_010_PanCKpos	Pt_9_12_Inv_Cancer	cluster9
LSP16145_Scan1_011_Full.ROI	Pt_18_9_Inv_Cancer	cluster9
LSP17727_Scan1_008_Full.ROI	Pt_24_2_Inv_Cancer	cluster10
LSP17727_Scan1_013_Full.ROI	Pt_24_Inv_Cancer	cluster10
LSP17727_Scan1_004_Full.ROI	Pt_24_3_Inv_Cancer	cluster10
